# Methanotrophy Under Extreme Alkalinity in a Serpentinizing System

**DOI:** 10.1101/2025.09.12.675893

**Authors:** Alta E. G. Howells, Kirt Robinson, Miguel G. Silva, Ellen Cook, Lucas Fifer, Grayson Boyer, Tori Hoehler, Everett L. Shock

## Abstract

Serpentinization produces hyperalkaline, H_2_- and CH_4_-rich fluids that support microbial life in extreme conditions and serve as analogs for ocean worlds such as Enceladus. While methane production in these systems has been well studied, methane *consumption*—especially under high pH—remains poorly understood. Here, we present isotopic, geochemical, and genomic evidence for hyperalkaliphilic (pH > 11) methanotrophy in the Samail Ophiolite in Oman. Using models that account for fluid mixing and gas exsolution, we identify δ^13^CH_4_ enrichment that cannot be explained by abiotic processes alone. The enrichment of ^13^CH_4_ co-occurs with methanotroph 16S rRNA gene sequences, particularly in fluids formed by mixing CH_4_-rich, anoxic fluids with oxidant-rich surface waters. Shotgun metagenomics reveals a metagenome-assembled genome affiliated with *Methylovulum*, encoding a complete methane oxidation pathway, multiple carbon assimilation routes, and Na^+^/H^+^ antiporters—adaptations likely enabling growth above pH 11. Methanotroph diversity and abundance peak in mixed fluids but are suppressed at total ammonia nitrogen concentrations >20 μM. Anaerobic methane-oxidizing archaea (ANME) may also contribute to CH_4_ oxidation in the deep subsurface. Our findings highlight the viability of methanotrophy under extreme alkaline conditions and provide a framework for interpreting δ^13^CH_4_ signals in serpentinizing environments on Earth and beyond.
