## Supplementary Table 1 for "Methanotrophy Under Extreme Alkalinity in a Serpentinizing System"

Sample	Area	pH	Si	Percent Serpentinized Fluids	Temperature	Conductivity	Charge Balance Species	Fugacity	CH4_(input)	O2_(input)	SO4-2_(input)	NO3-_(input)	NO2-_(input)	HCO3-_(input)	methanotrophy with O2 affinity	methanotrophy with SO4-2 affinity	methanotrophy with NO3- affinity	methanotrophy with NO2- affinity	methanotrophy with O2	methanotrophy with O2 energy density	methanotrophy with SO4-2	methanotrophy with SO4-2 energy density	methanotrophy with NO3-	methanotrophy with NO3- energy density	methanotrophy with NO2-	methanotrophy with NO2- energy density
			Micromolality		�C				Molality	Molality	Molality	Molality	Molality	Molality	J/mol e-	J/mol e-	J/mol e-	J/mol e-	limiting reactant	J/kg	limiting reactant	J/kg	limiting reactant	J/kg	limiting reactant	J/kg
140110B	Dima	8.4	183.368	39.56	23.5	568	Cl-	O2,AQ	4.00E-09	0.000244	0.000346	6.25E-05	3.04E-07	0.00363	99601.4134	2005.3735	67787.4411	109331.3399	CH4	0.003187245	CH4	6.42E-05	CH4	0.002169198	CH4	0.003498603
140110C	Dima	11.4	4.263	99	27	2011	H+	H2,AQ	0.000204	1.79E-05	1.08E-05	4.65E-07	4.30E-08	5.30E-05	106063.4081	5755.0749	72393.0442	109763.4404	O2	7.59414002	SO4-2	0.443366366	NO3-	0.067325531	NO2-	0.014159484
140110D	Dima	10.4	91.375	70.09	21.8	778	Cl-	O2,AQ	8.91E-06	0.000203	0.00018	2.68E-05	4.30E-08	0.000812	104100.8021	4564.2962	73666.8705	108683.2844	CH4	7.420305174	CH4	0.325343033	NO3-	3.948544259	NO2-	0.014020144
140111F	Qafifah	11.6	10.516	96.93	23.8	1470	H+	H2,AQ	0.000158	8.59E-06	1.13E-05	1.49E-06	4.30E-08	4.10E-05	105755.1632	5966.7519	73823.9249	109823.3838	O2	3.633747408	SO4-2	0.486696019	NO3-	0.219995296	NO2-	0.014167217
140111G	Qafifah	8.9	276.32	8.71	22.6	586	Cl-	O2,AQ	1.62E-06	0.000222	0.000326	4.90E-05	3.14E-07	0.0041	101757.9517	4195.2812	69613.8563	110630.8814	CH4	1.318783054	CH4	0.054370844	CH4	0.902195578	NO2-	0.10421429
140111H	Qafifah	10.2	144.985	52.3	20.2	597	H+	O2,AQ	8.00E-06	0.000278	0.000182	1.25E-05	1.61E-07	0.00179	103715.9083	4154.7639	70456.2579	109752.1878	CH4	6.637818131	CH4	0.26590489	NO3-	1.761406448	NO2-	0.053010307
140111I	Qafifah	10.9	100.243	67.15	18.8	683	Cl-	O2,AQ	7.75E-06	0.000231	0.000154	8.40E-06	2.96E-07	0.000845	104716.0693	4506.2864	70277.7164	110036.308	CH4	6.492396297	CH4	0.279389757	NO3-	1.180665636	NO2-	0.097712242
140112K	Dima	11.4	3.883	99.13	26.9	1870	H+	H2,AQ	0.000276	8.63E-06	1.84E-05	1.10E-07	1.09E-07	3.57E-05	105804.1613	6063.1161	69625.4112	110760.5017	O2	3.652359648	SO4-2	0.797518039	NO3-	0.01531759	NO2-	0.036218684
140112L	Dima	9.8	111.121	63.54	21.3	659	Cl-	O2,AQ	1.32E-06	0.000253	0.000243	3.65E-05	4.30E-08	0.00188	102729.9798	4120.9507	72510.2995	108368.0442	CH4	1.084828587	CH4	0.043517239	CH4	0.765708763	NO2-	0.013979478
140112M	Dima	11.4	5.601	98.56	28.2	2058	H+	H2,AQ	0.000242	1.58E-05	1.07E-05	5.80E-08	4.30E-08	5.19E-05	106010.2307	5780.1838	69867.6198	109788.0336	O2	6.69984658	SO4-2	0.440584106	NO3-	0.008104644	NO2-	0.014162656
140113O	Falaij South	11.4	3.677	99.2	28.4	2329	H+	H2,AQ	4.61E-06	5.94E-05	3.84E-06	1.83E-07	4.30E-08	5.71E-05	105709.6643	4577.9457	70184.9028	108463.8963	CH4	3.898572419	SO4-2	0.124809449	NO3-	0.025687674	NO2-	0.013991843
140113P	Falaij South	11.5	1.937	99.78	25.9	2224	H+	H2,AQ	1.44E-05	5.00E-05	7.82E-06	3.47E-06	7.74E-07	4.63E-05	106133.5011	5544.4305	70675.9997	111349.7302	CH4	12.22657933	SO4-2	0.30883365	NO3-	0.490491438	NO2-	0.258554074
140114R	Falaij North	11.6	2.437	99.61	21.1	1844	H+	H2,AQ	1.72E-05	3.44E-05	2.11E-05	1.12E-05	7.55E-07	4.15E-05	106071.6515	5856.5517	72106.8624	111552.956	CH4	14.59545925	CH4	0.805861514	NO3-	1.615193718	NO2-	0.252667445
140114S	Falaij North	7.7	200.464	33.89	21	787	Cl-	O2,AQ	1.80E-08	0.000172	0.000443	0.000116	2.20E-07	0.00439	99320.1495	2900.2052	68734.5621	110513.7961	CH4	0.014302102	CH4	0.00041763	CH4	0.009897777	CH4	0.015913987
140114T	Falaij North	11.4	1.837	99.81	27.2	2061	H+	H2,AQ	4.08E-05	1.63E-05	1.35E-05	6.16E-07	1.16E-06	4.19E-05	105632.3603	5347.9099	68266.5062	112043.019	O2	6.887229892	SO4-2	0.515923564	NO3-	0.084104336	NO2-	0.389909706
140114U	Falaij North	11.4	7.43	97.95	21.7	1479	H+	H2,AQ	9.00E-08	0.000219	0.000176	2.62E-05	1.36E-07	0.000175	105107.4694	4240.569	73180.4424	107989.6327	CH4	0.075677378	CH4	0.00305321	CH4	0.052689919	NO2-	0.04405977
140114V	Falaij North	11.4	2.746	99.51	24.4	1803	H+	H2,AQ	1.52E-06	0.000191	1.78E-05	1.28E-06	8.62E-07	0.00023	105657.9619	4056.4085	67942.4601	110295.1854	CH4	1.284800817	CH4	0.049325927	NO3-	0.173932698	NO2-	0.285223349
140115X	Al Bana	11.4	2.22	99.68	29.5	2949	H+	H2,AQ	7.86E-06	4.38E-05	4.76E-06	3.48E-07	4.30E-08	3.11E-05	105874.4494	4955.2636	71394.2684	108734.6566	CH4	6.657385378	SO4-2	0.168126148	NO3-	0.049690411	NO2-	0.014026771
140115Y	Al Bana	11.6	2.161	99.7	24.5	2778	H+	H2,AQ	3.25E-06	0.000141	9.99E-06	1.61E-06	1.83E-06	0.000108	106113.898	4679.0856	67938.9445	111321.0022	CH4	2.758961348	CH4	0.121656226	NO3-	0.218763401	NO2-	0.611152302
140115Z	Al Bana	11.3	1.378	99.96	32.2	4050	H+	H2,AQ	1.90E-05	3.44E-05	2.63E-06	1.24E-07	4.30E-08	3.36E-05	106119.4608	5202.4499	70603.6652	108858.9263	O2	14.60203781	SO4-2	0.095958148	NO3-	0.017509709	NO2-	0.014042801
140116B	Shumayt	7.9	302.562	0	26.5	760	Cl-	O2,AQ	1.50E-08	0.000125	0.000696	0.00017	4.49E-07	0.00512	99038.8408	2650.9382	68564.8404	110406.4109	CH4	0.011884661	CH4	0.000318113	CH4	0.008227781	CH4	0.013248769
140116C	Shumayt	8.7	278.662	7.93	27.3	777	Cl-	O2,AQ	9.20E-07	0.000228	0.00068	0.00016	4.30E-08	0.00474	101293.076	3666.8876	73345.6292	108773.1092	CH4	0.745517039	CH4	0.026988293	CH4	0.539823831	NO2-	0.014031731
140116D	Shumayt	9.1	260.466	13.97	27.1	777	Cl-	O2,AQ	1.43E-07	0.000216	0.000612	0.000142	7.20E-08	0.00398	101047.4894	3124.1426	72328.1774	108250.4173	CH4	0.115598328	CH4	0.003574019	CH4	0.082743435	NO2-	0.02338209
140117F	Shumayt	11.5	2.645	99.54	26.2	1868	H+	H2,AQ	1.33E-05	2.50E-05	3.64E-06	4.36E-07	5.80E-08	2.89E-05	105694.6605	5110.0913	71326.2393	109349.4918	O2	10.56946605	SO4-2	0.133254829	NO3-	0.062196481	NO2-	0.019026812
140117G	Shumayt	11.4	1.502	99.92	30.5	2015	H+	H2,AQ	9.29E-06	9.88E-06	1.38E-06	1.60E-08	4.30E-08	1.85E-05	104947.7526	4933.4393	67568.9974	109010.4983	O2	4.147535183	SO4-2	0.048545043	NO3-	0.002162208	NO2-	0.014062354
140117H	Shumayt	11.5	1.662	99.87	29.6	2067	H+	H2,AQ	1.27E-05	2.19E-05	1.58E-06	1.10E-07	4.30E-08	2.88E-05	105553.2185	4862.9799	70067.0551	108975.1965	O2	9.246461941	SO4-2	0.054504279	NO3-	0.015414752	NO2-	0.0140578
140117I	Shumayt	11.3	1.958	99.77	32.3	2000	H+	H2,AQ	1.36E-05	1.25E-05	6.46E-06	9.80E-08	4.30E-08	4.66E-05	104819.28	5293.9567	69657.5722	108786.8859	O2	5.240964	SO4-2	0.244047169	NO3-	0.013652884	NO2-	0.014033508
140117J	Shumayt	11.3	48.931	84.18	31.6	1387	H+	H2,AQ	1.33E-05	3.13E-05	0.000111	7.60E-08	4.30E-08	7.04E-05	104787.1643	5868.5642	68693.458	108676.6649	CH4	11.14935428	CH4	0.624415231	NO3-	0.010441406	NO2-	0.01401929
