## Supplementary Table 2 for "Methanotrophy Under Extreme Alkalinity in a Serpentinizing System"

Bin39, Family, Methylovulum; Genus, Methylococcales
Metabolism Module	Thieringer et al. (2023) genes	RastK Annotation		BLASTp					Taxonomy (BLASTp)
		Coding Sequence ID	Annotation	BLASTp Annotation	NCBI Accession Number	Percent Amino Acid Identity	E-value	Query Coverage	Order	Genus	Species	Strain	Notes
H4MPT Pathway	mch, methenyl-H4SPT cyclohydrolase	RAST.CDS.664	N(5),N(10)-methenyltetrahydromethanopterin cyclohydrolase (EC 3.5.4.27)	methenyltetrahydromethanopterin cyclohydrolase [unclassified Methylomonas]	WP_033158129.1	74.62%	0	100%	Methylococcales	Methylomonas	multiple
H4MPT Pathway	fdhA, formate dehydrogenase alpha subunit	RAST.CDS.2289	NAD-dependent formate dehydrogenase alpha subunit	formate dehydrogenase subunit alpha [Methylococcaceae bacterium FWC3]	RYU61392.1	86.06%	0	99%	Methylococcales	unclassified Methylococcaceae
H4MPT Pathway	fdhA, formate dehydrogenase alpha subunit	RAST.CDS.2290	NAD-dependent formate dehydrogenase alpha subunit	2Fe-2S iron-sulfur cluster binding domain-containing protein [Methylococcaceae bacterium FWC3]	RYU61391.1	81.01%	5E-141	99%	Methylococcales	unclassified Methylococcaceae
H4MPT Pathway	fdhB, formate dehydrogenase beta subunit	RAST.CDS.2162	NAD-dependent formate dehydrogenase beta subunit	NADH-quinone oxidoreductase subunit NuoF [Methylovulum psychrotolerans]	WP_088618850.1	86.13%	0	100%	Methylococcales	Methylovulum	MethylovulumÊpsychrotolerans	multiple
H4MPT Pathway	fdhD, formate dehydrogenase delta subunit	RAST.CDS.2288	NAD-dependent formate dehydrogenase delta subunit	formate dehydrogenase subunit delta [unclassified Methylocystis]	WP_051134219.1	69.05%	9E-31	87%	Hyphomicrobiales	Methylocystis	multiple
H4MPT Pathway	fdhG, formate dehydrogenase gamma subunit	RAST.CDS.2163	NAD-dependent formate dehydrogenase gamma subunit	formate dehydrogenase subunit gamma [Candidatus Methylobacter oryzae]	WP_127030547.1	78.91%	7E-84	93%	Methylococcales	Methylobacter	CandidatusÊMethylobacter oryzae
H4MPT Pathway	fdh, formate dehydrogenase	RAST.CDS.1342	NAD-dependent formate dehydrogenase (EC 1.2.1.2)	formate dehydrogenase [Alicycliphilus sp. B1]	GAO20208.1	85.37%	5E-14	85%	Burkholderiales	Alicycliphilus	unclassified Alicycliphilus
H4MPT Pathway	fdh, formate dehydrogenase	RAST.CDS.1753	NAD-dependent formate dehydrogenase (EC 1.2.1.2)	NAD-dependent formate dehydrogenase [Methylococcus capsulatus]	WP_218796873.1	91.21%	0	99%	Methylococcales	Methylococcus	Methylococcus capsulatus	Methylococcus capsulatus str. Bath, Methylococcus capsulatus str. Texas = ATCC 19069
Putative carbon concentrating mechanism	N/A*	not present	putative sodium-dependent bicarbonate transporter
Putative carbon concentrating mechanism	N/A	not present	Carbonic anhydrase-like protein MJ0304
Putative carbon concentrating mechanism	N/A	RAST.CDS.1620	ABC transporter, permease protein (cluster 10, nitrate/sulfonate/bicarbonate)	ABC transporter substrate-binding protein [Methylovulum miyakonense]	WP_019868313.1	61.78%	2E-131	99%	Methylococcales	Methylovulum	Methylovulum miyakonense	Methylovulum miyakonense HT12
Putative carbon concentrating mechanism	N/A	RAST.CDS.1621	ABC transporter, substrate-binding protein (cluster 10, nitrate/sulfonate/bicarbonate)	NitT/TauT family transport system permease protein [Methylobacter tundripaludum]	PPK71824.1	79.04%	2E-129	92%	Methylococcales	Methylobacter	Methylobacter tundripaludum	multiple
Putative carbon concentrating mechanism	N/A	RAST.CDS.1622	ABC transporter, ATP-binding protein (cluster 10, nitrate/sulfonate/bicarbonate)	ABC transporter ATP-binding protein [Methylovulum psychrotolerans]	WP_088617957.1	65.59%	2E-103	100%	Methylococcales	Methylovulum	MethylovulumÊpsychrotolerans	multiple
Methane Oxidation	pmmo, methane monoxygenase	RAST.CDS.1309	Particulate methane monooxygenase A-subunit (EC 1.14.13.25)	bacterial ammonia monooxygenase, subunit AmoA [Methylobacter sp.]	WP_292550825.1	91.50%	8E-166	100%	Methylococcales	Methylovulum	unclassified Methylovulum
Methane Oxidation	pmmo, methane monoxygenase	RAST.CDS.1310	Particulate methane monooxygenase B-subunit (EC 1.14.13.25)	bacterial ammonia monooxygenase, subunit AmoB [Methylovulum sp.]	WP_300016903.1	86.71%	0	100%	Methylococcales	Methylovulum	unclassified Methylovulum
Methane Oxidation	pmmo, methane monoxygenase	RAST.CDS.1308	Particulate methane monooxygenase C-subunit (EC 1.14.13.25)	bacterial ammonia monooxygenase, subunit AmoC [Methylovulum sp.]	WP_300016899.1	94.40%	2E-174	100%	Methylococcales	Methylovulum	unclassified Methylovulum
Methane Oxidation	mdh, methanol dehydrogenase	RAST.CDS.936	Methanol dehydrogenase large subunit protein (EC 1.1.2.7)	methanol/ethanol family PQQ-dependent dehydrogenase [Methylovulum sp.]	WP_300014453.1	90.86%	0	100%	Methylococcales	Methylovulum	unclassified Methylovulum
Methane Oxidation	mdh, methanol dehydrogenase	RAST.CDS.1845	Methanol dehydrogenase large subunit protein (EC 1.1.2.7)	methanol/ethanol family PQQ-dependent dehydrogenase [Methylocucumis oryzae]	WP_045780266.1	90.76%	0	100%	Methylococcales	Methylocucumis	MethylocucumisÊoryzae	multiple
Methane Oxidation	mdh, methanol dehydrogenase	RAST.CDS.933	Methanol dehydrogenase, small subunit (EC 1.1.2.7)	methanol dehydrogenase [Methylomonas sp. MW1]	WP_301937786.1	87.67%	1E-38	81%	Methylococcales	Methylomonas	unclassified Methylomonas
Methane Oxidation	mxaF, methanol dehydrogenase	RAST.CDS.928	MxaC, protein involved in Ca2+ insertion into methanol dehydrogenase	vWA domain-containing protein [Methylovulum miyakonense]	WP_019866192.1	66.36%	7E-145	99%	Methylococcales	Methylovulum	Methylovulum miyakonense	Methylovulum miyakonense HT12
Methane Oxidation		RAST.CDS.932	Methanol dehydrogenase regulatory protein MoxR	MoxR family ATPase [Methylobacter sp. YRD-M1]	WP_268119789.1	64.20%	2E-163	100%	Methylococcales	Methylobacter	unclassified Methylobacter
Methane Oxidation		RAST.CDS.1736	Beta-propeller domains of methanol dehydrogenase type	YgcG family protein [Betaproteobacteria bacterium SCN1]	KAB2321152.1	59.49%	9E-61	69%	unclassified Betaproteobacteria
H4MPT Pathway	fae, formaldehyde activating enzyme**	RAST.CDS.667	5,6,7,8-tetrahydromethanopterin hydro-lyase (EC 4.2.1.147); Formaldehyde activating enzyme	formaldehyde-activating enzyme [Methylocucumis oryzae]	WP_045779620.1	92.35%	2E-111	99%	Methylococcales	Methylocucumis	MethylocucumisÊoryzae	multiple
H4MPT Pathway	mtd, methylene tetrahydromethanopterin dehydrogenase	RAST.CDS.1853	Methylene tetrahydromethanopterin dehydrogenase (EC 1.5.99.9)	NADP-dependent methylenetetrahydromethanopterin/methylenetetrahydrofolate dehydrogenase [Methylovulum psychrotolerans]	WP_088619378.1	80.00%	2E-151	99%	Methylococcales	Methylovulum	MethylovulumÊpsychrotolerans	multiple
H4MPT Pathway	mtd, methylene tetrahydromethanopterin dehydrogenase	RAST.CDS.2227	Methylene tetrahydromethanopterin dehydrogenase (EC 1.5.99.9)	NADP-dependent methylenetetrahydromethanopterin/methylenetetrahydrofolate dehydrogenase [Methylosarcina fibrata]	WP_026223759.1	86.24%	2E-177	98%	Methylococcales	Methylovulum	MethylovulumÊpsychrotolerans	multiple
H4MPT Pathway	mtd, methylene tetrahydromethanopterin dehydrogenase	RAST.CDS.2228	Methylene tetrahydromethanopterin dehydrogenase (EC 1.5.99.9)	NAD(P)-dependent methylenetetrahydromethanopterin dehydrogenase [Methylovulum sp.]	WP_300018803.1	79.73%	1E-169	100%	Methylococcales	Methylovulum	unclassified Methylovulum
H4MPT Pathway	fhc, formltransferase/hydrolase complex	not present	formyltransferase/hydrolase complex
Serine Cycle	glyA, serine hydroxymethyltransferase	RAST.CDS.1932	Serine hydroxymethyltransferase (EC 2.1.2.1)	serine hydroxymethyltransferase [Methylovulum sp.]	WP_300015852.1	83.73%	0	100%	Methylococcales	Methylovulum	unclassified Methylovulum
Serine Cycle	sgaA, serine--glyoxylate aminotransferase	RAST.CDS.118	Serine--glyoxylate aminotransferase (EC 2.6.1.45)	aminotransferase class V-fold PLP-dependent enzyme [Methylovulum sp.]	WP_300015127.1	87.60%	0	99%	Methylococcales	Methylovulum	unclassified Methylovulum
Serine Cycle	hpraA, glycerate dehydrogenase	not present	glycerate dehydrogenase [EC:1.1.1.29]
Serine Cycle	gck, D-glycerate 2-kinase	RAST.CDS.1852	D-glycerate 2-kinase (EC 2.7.1.165)	glycerate kinase [Methylosarcina fibrata]	WP_020563175.1	55.08%	7E-29	98%	Methylococcales	Methylosarcina	Methylosarcina fibrata	Methylosarcina fibrata AML-C10
Serine Cycle	gck, D-glycerate 2-kinase	RAST.CDS.1921	D-glycerate 2-kinase (EC 2.7.1.165)	glycerate kinase [Methylomonas]	WP_062329325.1	59.95%	6E-141	94%	Methylococcales	Methylomonas	multiple
Serine Cycle	eno, enolase	RAST.CDS.1317	Enolase (EC 4.2.1.11)	phosphopyruvate hydratase [Methylovulum psychrotolerans]	WP_103974845.1	80.42%	0	99%	Methylococcales	Methylovulum	MethylovulumÊpsychrotolerans	multiple
Serine Cycle	ppc, phosphoenolpyruvate carboxylase	RAST.CDS.1786	Phosphoenolpyruvate carboxylase (EC 4.1.1.31)	phosphoenolpyruvate carboxylase [Methylomonas sp. DH-1]	WP_064021893.1	74.60%	0	98%	Methylococcales	Methylomonas	unclassified Methylomonas
Serine Cycle	mdh, malate dehydrogenase	RAST.CDS.1734	Malate dehydrogenase (EC 1.1.1.37)	malate dehydrogenase [Methylovulum sp.]	WP_300015142.1	74.15%	8E-168	100%	Methylococcales	Methylovulum	unclassified Methylovulum
Serine Cycle	mtkB, malate-CoA ligase	not present	malate-CoA ligase subunit alpha [EC:6.2.1.9]
Serine Cycle	mcl, Malyl-CoA lyase	RAST.CDS.119	Malyl-CoA lyase (EC 4.1.3.24)	CoA ester lyase [Methylovulum psychrotolerans]	WP_088620681.1	86.39%	0	99%	Methylococcales	Methylovulum	MethylovulumÊpsychrotolerans	multiple
RuMP Cycle	rmpA, D-arabino-3-hexulose 6-phosphate formaldehyde-lyase	RAST.CDS.2233	D-arabino-3-hexulose 6-phosphate formaldehyde-lyase (EC 4.1.2.43)	3-hexulose-6-phosphate synthase [Methylovulum miyakonense]	WP_019866361.1	92.92%	4E-142	99%	Methylococcales	Methylovulum	Methylovulum miyakonense	Methylovulum miyakonense HT12
RuMP Cycle	rmpB, 6-phospho-3 hexuloisomerase	RAST.CDS.2234	6-phospho-3-hexuloisomerase (EC 5.3.1.27)	6-phospho-3-hexuloisomerase [Methylovulum psychrotolerans]	WP_088617534.1	89.83%	6E-114	100%	Methylococcales	Methylovulum	MethylovulumÊpsychrotolerans	multiple
RuMP Cycle	rmpB, 6-phospho-3 hexuloisomerase	RAST.CDS.1350	6-phospho-3-hexuloisomerase (EC 5.3.1.27)	bifunctional 3-hexulose-6-phosphate synthase/6-phospho-3-hexuloisomerase [Methylocucumis oryzae]	WP_045777865.1	79.80%	0	100%	Methylococcales	Methylocucumis	MethylocucumisÊoryzaeÊ	multiple
RuMP Cycle	pfk, 6-phosphofructokinase	not present	6-phosphofructokinase [EC:2.7.1.11]
RuMP Cycle	pfk, 6-phosphofructokinase	not present	ADP-dependent phosphofructokinase/glucokinase [EC:2.7.1.146Ê2.7.1.147]
RuMP Cycle	fbaA, fructose-bisphate aldolase class II	RAST.CDS.2239	Fructose-bisphosphate aldolase class II (EC 4.1.2.13)	class II fructose-bisphosphate aldolase [Methylomagnum ishizawai]	WP_221066538.1	81.89%	0	100%	Methylococcales	Methylomagnum	MethylomagnumÊishizawai	multiple
RuMP Cycle	DAS, dihydroxyacetone synthase	not present	dihydroxyacetone synthase [EC:2.2.1.3]
RuMP Cycle	DAK/TKFC triose/dihydroxyacetone kinase	not present	triose/dihydroxyacetone kinase / FAD-AMP lyase (cyclizing) [EC:2.7.1.28Ê2.7.1.29Ê4.6.1.15]
RuMP Cycle	fbp, Fructose-1,6-bisphosphatasem type I	RAST.CDS.1262	Fructose-1,6-bisphosphatase, type I (EC 3.1.3.11)	class 1 fructose-bisphosphatase [Methylovulum sp.]	WP_300015745.1	83.28%	0	94%	Methylococcales	Methylovulum	unclassified Methylovulum
RuMP Cycle	pgi, glucose-6-phosphate isomerase	RAST.CDS.544	Glucose-6-phosphate isomerase (EC 5.3.1.9)	glucose-6-phosphate isomerase [Methylovulum miyakonense]	WP_019865559.1	74.22%	0	99%	Methylococcales	Methylovulum	Methylovulum miyakonense	Methylovulum miyakonense HT12
RuMP Cycle	Tkt, transketolase	RAST.CDS.226	Transketolase (EC 2.2.1.1)	transketolase C-terminal domain-containing protein [Methylovulum sp.]	WP_300017540.1	84.94%	0	99%	Methylococcales	Methylovulum	unclassified Methylovulum
RuMP Cycle	Tkt, transketolase	RAST.CDS.2235	Transketolase (EC 2.2.1.1)	transketolase [Methylobacter sp. BlB1]	WP_194968527.1	86.60%	0	100%	Methylococcales	Methylobacter	unclassified Methylobacter
RuMP Cycle	TalB, transaldolase	RAST.CDS.2238	Transaldolase (EC 2.2.1.2)	transaldolase [Methylocaldum szegediense]	WP_026611930.1	85.63%	0	99%	Methylococcales	Methylocaldum	Methylocaldum szegediense	Methylocaldum szegediense O-12
RuMP Cycle	rpe, ribulose-phosphate 3-epimerase	RAST.CDS.1679	Ribulose-phosphate 3-epimerase (EC 5.1.3.1)	ribulose-phosphate 3-epimerase [Candidatus Methylobacter oryzae]	WP_143733233.1	91.07%	2E-147	100%	Methylococcales	Methylobacter	"CandidatusÊMethylobacter oryzae"
RuMP Cycle	rpi, ribose-5-phosphate isomerase	RAST.CDS.596	Ribose-5-phosphate isomerase A (EC 5.3.1.6)	ribose-5-phosphate isomerase RpiA [Methylocucumis oryzae]	WP_045780686.1	80.09%	2E-118	99%	Methylococcales	Methylocucumis	MethylocucumisÊoryzae	multiple
RuMP Cycle	rpi, ribose-5-phosphate isomerase	RAST.CDS.1282	Ribose-5-phosphate isomerase A (EC 5.3.1.6)	ribose-5-phosphate isomerase RpiA [Methylogaea oryzae]	WP_054774311.1	65.20%	1E-90	99%	Methylococcales	Methylogaea	Methylogaea oryzae	Methylogaea oryzae JCM 16910
Na+/H* antiporter	N/A	RAST.CDS.239	Na+/H* antiporter NHaD Type	sodium:proton antiporter NhaD [Methylovulum miyakonense]	WP_232215311.1	87.36%	0	94%	Methylococcales	Methylovulum	Methylovulum miyakonense	Methylovulum miyakonense HT12
Na+/H* antiporter	N/A	RAST.CDS.678	Na+/H* antiporter NHaD Type	sodium:proton antiporter NhaD [Methylobacter psychrophilus]	WP_262966196.1	72.01%	0	94%	Methylococcales	Methylobacter	MethylobacterÊpsychrophilus	multiple
*N/A indicates not included in Theringer Annotation
**Genes regarding H4MPT Pathway/Serine/RuMp informed by MetaCyc, KEGG, and Cai, et al. (2022)
