## Supplementary Table 3 for "Methanotrophy Under Extreme Alkalinity in a Serpentinizing System"

		Descriptive Statistics, Group 1						Descriptive Statistics, Group 2						Non-parametric, two-sided, Mann Whitney U-test
Metabolism/Microbial Group	Test Description	Relative Abundance 16S rRNA Gene						Relative Abundance 16S rRNA Gene						HO: Group 1 = Group 2, HA: Group 1 <> Group 2
		N	Min	Q1	Median	Q3	Max	N	Min	Q1	Median	Q3	Max		U	Exact Prob>|U|	At the 0.05 level
Aerobic Methanotrophs	TAN Threshold Test	TAN-poor						TAN-rich
	Test 1	2	0.39	0.39	0.85	1.31	1.31	15	0.00	0.01	0.25	2.00	5.37		20	5.29E-01	Accept HO
	Test 2	3	0.39	0.39	1.31	5.37	5.37	14	0.00	0.01	0.19	0.91	2.64		34	1.21E-01	Accept HO
	Test 3*	4	0.39	0.62	1.97	4.69	5.37	13	0.00	0.01	0.13	0.53	2.27		46	2.27E-02	Reject HO
	Test 4*	5	0.39	0.47	1.31	4.00	5.37	12	0.00	0.01	0.09	0.47	2.27		53	1.36E-02	Reject HO
	Test 5**	6	0.39	0.51	1.79	3.32	5.37	11	0.00	0.00	0.05	0.31	2.00		62	1.94E-03	Reject HO
	Test 6***	7	0.39	0.54	2.00	2.64	5.37	10	0.00	0.00	0.03	0.26	0.52		69	2.06E-04	Reject HO
	Test 7**	8	0.05	0.43	1.65	2.55	5.37	9	0.00	0.00	0.01	0.28	0.52		67	1.56E-03	Reject HO
	Test 8***	9	0.05	0.45	1.31	2.46	5.37	8	0.00	0.00	0.01	0.22	0.31		69	5.76E-04	Reject HO
	Test 9***	10	0.05	0.35	0.93	2.36	5.37	7	0.00	0.00	0.01	0.13	0.31		67	7.20E-04	Reject HO
	Test 10***	11	0.05	0.31	0.54	2.27	5.37	6	0.00	0.00	0.01	0.04	0.13		65	3.23E-04	Reject HO
	Test 11**	12	0.00	0.26	0.53	2.21	5.37	5	0.00	0.00	0.01	0.07	0.13		55	6.46E-03	Reject HO
	Test 12*	13	0.00	0.15	0.52	2.14	5.37	4	0.00	0.00	0.01	0.10	0.13		47	1.68E-02	Reject HO
	Test 13	14	0.00	0.04	0.45	2.07	5.37	3	0.00	0.00	0.01	0.13	0.13		36	7.65E-02	Accept HO
	Test 14	15	0.00	0.01	0.39	2.00	5.37	2	0.00	0.00	0.06	0.13	0.13		25	1.91E-01	Accept HO
