## Supplementary Table 4 for "Methanotrophy Under Extreme Alkalinity in a Serpentinizing System"

QIIME2 Sequence ID			QIIME2-Sklearn Classifier-GreenGenes				BLAST (sequences with > 100 counts)									EPA
	Phylum	Class	Order	Family	Genus	Species	BLAST Accesion #	E value	Percent Identity	Order	Family	Genus	Species	Strain/Name/Clone	Taxonomy ID
sq36;size=8303		Gammaproteobacteria	Methylococcales	Methylococcaceae	Methylomicrobium	agile	NR_133783.1	6.00E-102	96.14%	Methylococcales	ÊMethylococcaceae	ÊMethylomonas	Methylomonas lenta	R-45377	NCBI:txid980561
sq173;size=1527		Gammaproteobacteria	Methylococcales	Methylococcaceae	Methylomonas		LC368132.1	6.00E-117	100.00%	Methylococcales	ÊMethylococcaceae	ÊMethylomonas	Methylomonas koyamae	Ho312	NCBI:txid702114
sq232;size=1069		Gammaproteobacteria	Methylococcales	Methylococcaceae			KU517778.1	6.00E-102	96.14%	Methylococcales	ÊMethylococcaceae	ÊMethylococcus	Methylococcus sp.	RD4	NCBI:txid1779380
sq298;size=784		Gammaproteobacteria	Methylococcales	Methylococcaceae			KU517778.1	3.00E-110	98.28%	Methylococcales	ÊMethylococcaceae	ÊMethylococcus	Methylococcus sp.	RD4	NCBI:txid1779380
sq309;size=760		Alphaproteobacteria	Rhizobiales	Methylocystaceae	Methylosinus		DQ852350.1	1.00E-113	99.14%	Rhizobiales	ÊMethylocystaceae	ÊMethylocystis	Methylocystis sp.	m231	NCBI:txid400984
sq316;size=746		Gammaproteobacteria	Methylococcales	Methylococcaceae	Methylomicrobium		CP024202.1	3.00E-105	97.00%	Methylococcales	ÊMethylococcaceae	ÊMethylomicrobium	Methylomicrobium sp.	wino1	NCBI:txid2049332
sq324;size=734		Gammaproteobacteria	Methylococcales	Methylococcaceae	Methylomonas		NR_133783.1	3.00E-110	98.28%	Methylococcales	ÊMethylococcaceae	ÊMethylomonas	Methylomonas lenta	R-45377	NCBI:txid980561
sq338;size=708		Gammaproteobacteria	Methylococcales	Crenotrichaceae	Crenothrix		NR_178805.1	1.00E-110	99.57%	Methylococcales	Methylococcaceae	Methylocucumis	Methylocucumis oryzae	Sn10-6	NCBI:txid1632867
sq425;size=536	Verrucomicrobia	Methylacidiphilae	Methylacidiphilales	LD19			AB835824.1	5.00E-63	86.27%	Verrucomicrobiales	ÊVerrucomicrobiaceae	Êunclassified Verrucomicrobiaceae	Verrucomicrobiaceae bacterium So1Pw_1129	So1Pw_1129	NCBI:txid1364844
sq630;size=329		Alphaproteobacteria	Rhizobiales	Methylocystaceae	Methylosinus		AJ458483.1	2.00E-116	100.00%	Hyphomicrobiales;	Methylocystaceae;	Methylocystis.	Methylocystis sp. Pi5/4	Pi5/4	NCBI:txid193100
sq862;size=229	Verrucomicrobia	[Methylacidiphilae]	Methylacidiphilales				LT629781.1	2.00E-67	87.50%	Verrucomicrobiales;	Verrucomicrobiaceae;	Verrucomicrobium	Verrucomicrobium sp. GAS474	GAS474	NCBI:txid1882831
sq900;size=218		Gammaproteobacteria	Methylococcales				AB453958.1	1.00E-94	94.44%	Methylococcales	Methylococcaceae	Methylomarinum	Methylomarinum vadi		NCBI:txid438855
sq914;size=214		Gammaproteobacteria	Methylococcales	Methylococcaceae			NR_041958.1	5.00E-103	96.57%	Methylococcales	ÊMethylococcaceae	ÊMethylomonas	Methylomonas scandinavica		NCBI:txid85583
sq921;size=212		Gammaproteobacteria	Methylococcales	Crenotrichaceae	Crenothrix		MZ052218.1	5.00E-98	95.28%	Methylococcales	ÊMethylococcaceae	ÊMethylovulum	MethylovulumÊpsychrotolerans		NCBI:txid1704499
sq1012;size=192		Alphaproteobacteria	Rhizobiales	Methylocystaceae	Methylosinus		DQ852350.1	2.00E-116	100.00%	Hyphomicrobiales	ÊMethylocystaceae	ÊMethylocystis	MethylocystisÊsp. m231		NCBI:txid400984
sq1200;size=162	Verrucomicrobia	[Methylacidiphilae]	Methylacidiphilales				NR_126314.1	3.00E-61	85.90%			Methylacidimicrobium	Methylacidimicrobium tartarophylax	4AC	NCBI:txid1041768
sq1624;size=110	Verrucomicrobia	[Methylacidiphilae]	Methylacidiphilales	LD19			LT629781.1	1.00E-59	85.78%	Verrucomicrobiales	ÊVerrucomicrobiaceae	ÊVerrucomicrobium	VerrucomicrobiumÊsp. GAS474		NCBI:txid1882831
sq1763;size=98		Alphaproteobacteria	Rhizobiales	Methylocystaceae	Pleomorphomonas	oryzae
sq1918;size=90		Gammaproteobacteria	Methylococcales	Methylococcaceae	Methylomonas
sq2316;size=69		Gammaproteobacteria	Methylococcales	Methylococcaceae	Methylococcus	capsulatus
sq2353;size=68	Verrucomicrobia	[Methylacidiphilae]	Methylacidiphilales	LD19
sq2476;size=63		Gammaproteobacteria	Methylococcales	Crenotrichaceae	Crenothrix	polyspora
sq2538;size=60		Gammaproteobacteria	Methylococcales
sq2611;size=59	Verrucomicrobia	[Methylacidiphilae]	S-BQ2-57
sq2707;size=56	Verrucomicrobia	[Methylacidiphilae]	Methylacidiphilales	LD19
sq2713;size=56		Gammaproteobacteria	Methylococcales	Methylococcaceae	Methylobacter	marinus
sq2717;size=56		Gammaproteobacteria	Methylococcales	Crenotrichaceae	Crenothrix
sq2961;size=50	Verrucomicrobia	[Methylacidiphilae]	S-BQ2-57
sq3156;size=45		Gammaproteobacteria	Methylococcales	Methylococcaceae
sq3210;size=44		Gammaproteobacteria	Methylococcales	Methylococcaceae	Methylosarcina	fibrata
sq3255;size=44	Verrucomicrobia	[Methylacidiphilae]	S-BQ2-57
sq3396;size=41	Verrucomicrobia	[Methylacidiphilae]	S-BQ2-57
sq3677;size=36		Gammaproteobacteria	Methylococcales	Methylococcaceae	Methylobacter	whittenburyi
sq3706;size=36		Alphaproteobacteria	Rhizobiales	Methylobacteriaceae	Methylobacterium	mesophilicum
sq3836;size=34		Gammaproteobacteria	Methylococcales	Methylococcaceae	Methylococcus	capsulatus
sq4005;size=32		Alphaproteobacteria	Rhizobiales	Methylocystaceae	Rhodoblastus	sphagnicola
sq4006;size=32	Verrucomicrobia	[Methylacidiphilae]	Methylacidiphilales
sq4124;size=31		Alphaproteobacteria	Rhizobiales	Xanthobacteraceae	Methylorhabdus	multivorans
sq4183;size=30	Verrucomicrobia	[Methylacidiphilae]	S-BQ2-57
sq4211;size=30	Verrucomicrobia	[Methylacidiphilae]	S-BQ2-57
sq4255;size=29		Alphaproteobacteria	Rhizobiales	Methylobacteriaceae	Methylobacterium
sq4450;size=27		Alphaproteobacteria	Rhizobiales	Methylocystaceae
sq4481;size=27		Alphaproteobacteria	Rhizobiales	Beijerinckiaceae	Methylocapsa	aurea
sq4629;size=26		Gammaproteobacteria	Methylococcales	Methylococcaceae	Methylosarcina	lacus
sq4698;size=25		Gammaproteobacteria	Methylococcales	Methylococcaceae
sq4742;size=25		Alphaproteobacteria	Rhizobiales	Methylocystaceae	Pleomorphomonas
sq4801;size=25	Verrucomicrobia	[Methylacidiphilae]	Methylacidiphilales	LD19
sq4815;size=25	Verrucomicrobia	[Methylacidiphilae]	S-BQ2-57
sq4871;size=24		Alphaproteobacteria	Rhizobiales	Methylocystaceae
sq5019;size=23		Alphaproteobacteria	Rhizobiales	Methylocystaceae	Pleomorphomonas
sq5133;size=22		Gammaproteobacteria	Methylococcales	Methylococcaceae	Methylomicrobium	buryatense
sq5309;size=21		Gammaproteobacteria	Methylococcales	Methylococcaceae	Methylosarcina	fibrata
sq5597;size=20	Verrucomicrobia	[Methylacidiphilae]	Methylacidiphilales
sq5614;size=20		Alphaproteobacteria	Rhizobiales	Methylobacteriaceae	Bacillus	firmus
sq5630;size=19	Verrucomicrobia	[Methylacidiphilae]	S-BQ2-57
sq5646;size=19		Gammaproteobacteria	Methylococcales	Crenotrichaceae	Crenothrix
sq5811;size=19	Verrucomicrobia	[Methylacidiphilae]	Methylacidiphilales
sq5869;size=18	Verrucomicrobia	[Methylacidiphilae]	Methylacidiphilales
sq5918;size=18		Gammaproteobacteria	Methylococcales	Methylococcaceae	Methylocaldum
sq6024;size=18	Verrucomicrobia	[Methylacidiphilae]	S-BQ2-57
sq6643;size=15	Verrucomicrobia	[Methylacidiphilae]	S-BQ2-57
sq6853;size=14		Gammaproteobacteria	Methylococcales	Methylococcaceae
sq7365;size=13		Gammaproteobacteria	Methylococcales	Methylococcaceae	Methylococcus	capsulatus
sq7482;size=12		Gammaproteobacteria	Methylococcales	Methylococcaceae	Methylococcus	capsulatus
sq7802;size=12	Verrucomicrobia	[Methylacidiphilae]	S-BQ2-57
sq7872;size=11		Alphaproteobacteria	Rhizobiales	Methylocystaceae
sq7927;size=11		Gammaproteobacteria	Methylococcales	Methylococcaceae	Methylomicrobium	agile
sq8159;size=11	Verrucomicrobia	[Methylacidiphilae]	Methylacidiphilales
sq8188;size=11	Verrucomicrobia	[Methylacidiphilae]	S-BQ2-57
sq8370;size=10		Gammaproteobacteria	Methylococcales	Crenotrichaceae	Crenothrix
sq8410;size=10		Alphaproteobacteria	Rhizobiales	Methylobacteriaceae
sq8593;size=10	Verrucomicrobia	[Methylacidiphilae]	S-BQ2-57
sq8710;size=9	Verrucomicrobia	[Methylacidiphilae]	Methylacidiphilales	LD19
sq8718;size=9		Gammaproteobacteria	Methylococcales	Methylococcaceae
sq9231;size=8		Gammaproteobacteria	Methylococcales	Methylococcaceae	Methylocaldum
sq9299;size=8		Gammaproteobacteria	Methylococcales	Methylococcaceae	Methylocaldum
sq9388;size=8	Verrucomicrobia	[Methylacidiphilae]	S-BQ2-57
sq9390;size=8	Verrucomicrobia	[Methylacidiphilae]	S-BQ2-57
sq9547;size=8	Verrucomicrobia	[Methylacidiphilae]	Methylacidiphilales	LD19
sq9980;size=7	Verrucomicrobia	[Methylacidiphilae]	Methylacidiphilales
sq10098;size=7	Verrucomicrobia	[Methylacidiphilae]	Methylacidiphilales
sq10156;size=7	Verrucomicrobia	[Methylacidiphilae]	S-BQ2-57
sq10440;size=6		Gammaproteobacteria	Methylococcales	Methylococcaceae
sq10652;size=6	Verrucomicrobia	[Methylacidiphilae]	Methylacidiphilales
sq10691;size=6	Verrucomicrobia	[Methylacidiphilae]	S-BQ2-57
sq10708;size=6		Alphaproteobacteria	Rhizobiales	Methylobacteriaceae
sq10749;size=6	Verrucomicrobia	[Methylacidiphilae]	S-BQ2-57
sq10795;size=6	Verrucomicrobia	[Methylacidiphilae]
sq10828;size=6	Verrucomicrobia	[Methylacidiphilae]	Methylacidiphilales
sq11055;size=5	Verrucomicrobia	[Methylacidiphilae]	S-BQ2-57
sq11421;size=5	Verrucomicrobia	[Methylacidiphilae]	S-BQ2-57
sq11903;size=4	Verrucomicrobia	[Methylacidiphilae]	Methylacidiphilales
sq12421;size=3		Alphaproteobacteria	Rhizobiales	Beijerinckiaceae	Methylovirgula	ligni
sq12546;size=3	Verrucomicrobia	[Methylacidiphilae]	Methylacidiphilales
sq12752;size=2	Verrucomicrobia	[Methylacidiphilae]	Methylacidiphilales	LD19
sq12755;size=2	Verrucomicrobia	[Methylacidiphilae]	Methylacidiphilales	LD19
sq12758;size=2		Gammaproteobacteria	Methylococcales	Methylococcaceae	Methylomicrobium	album
sq12786;size=2	Verrucomicrobia	[Methylacidiphilae]	Methylacidiphilales	Methylacidiphilaceae	Candidatus Methylacidiphilum
sq13078;size=2	Verrucomicrobia	[Methylacidiphilae]	Methylacidiphilales	LD19
