## Supplementary Table 6 for "Methanotrophy Under Extreme Alkalinity in a Serpentinizing System"

Sample ID	pH	Phylum Verrucomicrobia, Family LD19	Phylum Verrucomicrobia, Order Methyloacidiphilales	Phylum Verrucomicrobia, Order S-BQ2-57	Class Alphaproteobacteria, Species Methylocapsa aurea	Class Alphaproteobacteria, Species Bacillus firmus	Class Alphaproteobacteria, Genus Methylobacterium	Class Alphaproteobacteria, Genus Methylosinus	Class Alphaproteobacteria, Genus Pleomorphomonas	Class Alphaproteobacteria, Species Rhodoblastus sphagnicola	Class Alphaporoteobacteria, Family Methylocystaceae	Class Gammaproteobacteria, Genus Crenothrix	Class Gammaproteobacteria, Genus Methylobacter	Class Gammaproteobacteria, Species Methylococcus capsulatus	Class Gammaproteobacteria, Genus Methylomicrobium	Class Gammaproteobacteria, Genus Methylosarcina	Class Gammaproteobacteria, Family Methylococcaceae	Class Gammaproteobacteria, Order Methylococcales
140116B	7.909	0	0.01758113	0	0.01758113	0	0	0	0	0	0	0	0	0.01758113	0	0	0	0
140116C	8.714	0	0.350451543	0	0	0.038511159	0	0	0	0	0	0	0	0	0	0	0	0
140111G	8.936	0.047961631	0	0.016486811	0.010491607	0	0	0.239808153	0	0	0	0.238309353	0.008992806	0.016486811	0.037470024	0.641486811	0.049460432	0
140116D	9.104	0	0.008824957	0	0	0	0	0	0	0	0	0	0	0	0.141199312	0	0	0
140114S	7.65	0.048688745	0	0	0	0	0	0	0.045824701	0.002864044	0.041051295	0	0	0	0.001909363	0	0	0
140110B	8.425	0.033410636	0.102197241	0	0	0	0	0	0	0	0	0	0	0	0	0	0	0
140111H	10.24	0.241359908	0.013326621	0	0.011845885	0	0	0.906210205	0	0	0	0.066633103	0.007403678	0.145112092	0	0.895845056	0.347972873	0
140112L	9.774	0	0	0	0	0	0	0.7626725	0	0	0	0.158827672	0	0	2.497789898	1.209188031	0.415049671	0.32664559
140111I	10.87	0.494911588	0.00491634	0.014749021	0	0	0	0	0	0	0	0	0.00655512	0	0	0.022942921	0	0
140110D	10.394	0	0	0	0	0	0.023785679	0	0	0	0	0	0	0	1.487230846	0.105157737	0.658487732	0
140117J	11.309	0.003995924	0	0	0	0	0	0	0	0	0	0	0	0	1.997962079	0	0	0
140111F	11.624	0	0	0	0	0	0	0	0	0	0	0	0	0	0	0	0.109694829	0
140112M	11.376	0	0	0	0	0	0	0	0	0	0	0	0	0	0.006499556	0	0	0
140110C	11.392	0	0	0	0	0	0	0	0	0	0	0	0	0	0	0	0	0
140112K	11.379	0	0	0	0	0	0.020814687	0	0	0	0.008325875	0	0	0	0	0	0	0
140113O	11.43	0	0	0	0	0	0	0	0	0	0.004027548	0	0	0	0	0	0	0
140117F	11.48	0	0	0	0	0	0	0	0.047690671	0	0	0	0	0	0	0	0	0
140114R	11.585	0	0	0.038050226	0	0	0	0	0	0	0	0	0	0	0.038050226	0	0.238314575	0
140115X	11.398	0	0	0	0	0	0	0	0	0	0	0	0	0	0	0	0	0
140115Y	11.579	0	0	0	0	0	0	0	0	0	0	0	0	0	0.008687343	0	0	0
140117I	11.313	0	0.003418998	0	0	0	0	0	0	0	0	0	0	0	0.490056413	0	0.022793322	0
140113P	11.49	0	0	0	0	0	0	0	0.00991588	0	0	0	0	0	0	0	0	0
140114T	11.421	0	0	0	0	0	0	0	0	0	0	0	0	0	0	0	0.033733766	0
140117H	11.485	0	0	0	0	0	0	0	0	0	0	0	0	0	0	0	0	0
140117G	11.389	0	0	0	0	0	0	0	0	0	0	0	0	0	0	0	0.246321816	0
140115Z	11.33	0	0	0	0	0	0	0	0.027897115	0	0	0	0	0	0.100429616	0	0	0
